# Aggregation-prone alpha-synuclein proteoforms and dysregulated molecular signatures in the vermiform appendix of synucleinopathy patients

**DOI:** 10.1101/2025.10.07.680938

**Authors:** Ehraz Anis, Saima Zameer, Joshua Wierenga, Peipei Li, Jacek W. Sikora, Juozas Gordevicius, Meghan Schilthuis, Richard D. LeDuc, Jeffery H. Kordower, Michelle Pinho, Sandra Pritzkow, Claudio Soto, Patrik Brundin, Lena Brundin, BA Killinger

## Abstract

Synucleinopathies, including Parkinson’s disease, are neurodegenerative diseases characterized by intracellular inclusions containing the amyloidogenic protein alpha-synuclein. While classically considered to be brain disorders, increasing evidence suggests involvement of the gut, with alpha-synuclein aggregates potentially propagating to the brain via the vagus nerve. Evidence also suggests that the vermiform appendix is particularly susceptible to alpha-synuclein aggregation, and appendectomy impacts the onset of Parkinson’s disease. However, the mechanisms underlying the aggregation of alpha-synuclein in the vermiform appendix remains poorly understood. To explore this, we assessed aggregation properties in postmortem appendix tissues from healthy controls and synucleinopathy patients using the alpha-synuclein seed amplification assay (alpha-synuclein-SAA) and performed total RNA sequencing alongside differential bisulfite-hybridization-based DNA methylation analysis in the same tissues to investigate the molecular underpinnings. Moreover, we determined alpha-synuclein cleavage patterns by cataloging soluble alpha-synuclein proteoforms from postmortem substantia nigra and post-surgical appendix tissues using top-down mass spectrometry (TD-MS). Alpha-synuclein-SAA was positive in appendix samples for 68.75% of synucleinopathy patients and 6.6% of controls. Genomic profiling revealed dysregulated expression of genes linked to protein folding/degradation, immune/inflammatory responses, and ciliary dynamics in synucleinopathy appendix tissues. TD-MS identified 65 distinct alpha-synuclein proteoforms in the substantia nigra and appendix, with 9 unique to the appendix. Further, *in silico* modeling revealed higher aggregation propensity of alpha-synuclein proteoforms in the appendix versus substantia nigra. Together, our findings suggest that a tissue environment of alpha-synuclein dysproteostasis in the appendix has the potential to contribute to the development of synucleinopathies.

**One Sentence Summary:** Appendixes from synucleinopathy patients show altered gene expression, unique α-syn proteoforms, and higher aggregation propensity than substantia nigra.
