## Supplementary Table 3 for "Aggregation-prone alpha-synuclein proteoforms and dysregulated molecular signatures in the vermiform appendix of synucleinopathy patients"

ID	Description	setSize	enrichmentScore	NES	pvalue	p.adjust	qvalue	rank	leading_edge	core_enrichment
GO:0005930	axoneme	112	-0.6618634814909139	-2.5146689474013977	1e-10	5.416666666666666e-9	4.245614035087719e-9	3073	tags=49%, list=17%, signal=41%	SPATA4/DNHD1/MAP4/PIERCE1/CFAP68/CFAP36/PRKACA/RPGRIP1/PACRG/SPACA9/ODAD4/DNALI1/TTLL3/DZIP1L/ODAD2/WDR35/DNAL1/PRKAR1A/AK8/CFAP54/EFHC1/DYNC2LI1/ARL13B/GAS8/SAXO2/KIFAP3/TRAF3IP1/IFT70B/IFT70A/DRC3/BBS5/GLI3/DNAI4/CFAP91/CCDC39/WDPCP/DNAH7/MAK/RPGRIP1L/BBOF1/CCDC40/SPATA7/SEPTIN2/NME5/MNS1/EFHC2/SAXO1/CFAP210/SPAG16/LCA5L/DNAI7/CFAP45/CFAP263/TEKT3/EFHB
GO:0097014	ciliary plasm	113	-0.6609120285475187	-2.5110292368306517	1e-10	5.416666666666666e-9	4.245614035087719e-9	3073	tags=49%, list=17%, signal=41%	SPATA4/DNHD1/MAP4/PIERCE1/CFAP68/CFAP36/PRKACA/RPGRIP1/PACRG/SPACA9/ODAD4/DNALI1/TTLL3/DZIP1L/ODAD2/WDR35/DNAL1/PRKAR1A/AK8/CFAP54/EFHC1/DYNC2LI1/ARL13B/GAS8/SAXO2/KIFAP3/TRAF3IP1/IFT70B/IFT70A/DRC3/BBS5/GLI3/DNAI4/CFAP91/CCDC39/WDPCP/DNAH7/MAK/RPGRIP1L/BBOF1/CCDC40/SPATA7/SEPTIN2/NME5/MNS1/EFHC2/SAXO1/CFAP210/SPAG16/LCA5L/DNAI7/CFAP45/CFAP263/TEKT3/EFHB
GO:0005929	cilium	565	-0.4400305751170106	-2.000553619155129	1e-10	5.416666666666666e-9	4.245614035087719e-9	3100	tags=31%, list=17%, signal=26%	FAM161A/SPATA4/TXNDC15/DNHD1/MAP4/PHYH/ARMC9/CEP20/DLD/CETN2/CFAP119/PRKAR2B/PTK2/FBXL13/PIERCE1/RTTN/CFAP68/CDKL5/NPHP4/SPATA6/ATP1B3/P2RY1/CFAP36/PRKACA/GLI2/CLUAP1/ARL2BP/GLIS2/ALMS1/RPGRIP1/KIF3B/RP2/NPFFR1/PACRG/RAB34/MAGI2/MKS1/TRPV4/C2CD6/CLXN/GSTM3/SPACA9/CEP128/CC2D2A/SEPTIN10/DNAAF11/PKHD1/ODAD4/TUB/PJA2/TMEM17/CPLANE1/PTGS1/RILPL1/IFT43/ATP1A4/IFT56/DNALI1/CAPZB/IFT22/TTLL3/CABCOCO1/CB…
GO:0062023	collagen-containing extracellular matrix	347	-0.44904988991158246	-1.9571016213467989	1e-10	5.416666666666666e-9	4.245614035087719e-9	3221	tags=34%, list=18%, signal=28%	ERBIN/COL21A1/THBS4/MATN3/VWC2/ADIPOQ/MMP2/SERPINB6/COL16A1/FBLN1/DST/ADAMTS5/GPC6/COL12A1/CBLN4/ANXA2/TNN/ADAMTS8/HSPG2/FGL2/ECM1/SERPINE2/COL19A1/DPT/TGFB1I1/SMOC2/FMOD/EGFLAM/ANGPT1/LOXL1/ANXA7/IGFBP7/FBN1/CSPG4/COL27A1/COL24A1/PZP/GDF15/CSTB/FRAS1/PODN/NAV2/CTHRC1/OGN/SPARC/MMP28/COL6A1/BGN/NDP/LAMB3/SFRP1/GPC1/LGALS1/EMILIN1/DCN/TPSB2/THBS2/COL13A1/ADAM11/COL18A1/THBS3/COL15A1/SERPINB1/COL6A…
GO:0030312	external encapsulating structure	443	-0.4239326894697086	-1.8936974780046687	1e-10	5.416666666666666e-9	4.245614035087719e-9	3288	tags=33%, list=18%, signal=28%	RELN/COL9A3/ADAMTS6/LINGO2/ERBIN/CRISPLD2/COL21A1/THBS4/MATN3/VWC2/LRRTM3/ADIPOQ/MMP2/SERPINB6/COL16A1/FBLN1/DST/ADAMTS5/TECTA/GPC6/COL12A1/CBLN4/ANXA2/TNN/ADAMTS8/HSPG2/FGL2/ECM1/SERPINE2/OVGP1/COL19A1/FLRT1/DPT/FCGBP/LRRTM1/TGFB1I1/SMOC2/FMOD/ADAMTSL3/EGFLAM/ANGPT1/LOXL1/EMID1/ANXA7/IGFBP7/FBN1/CSPG4/BMPER/COL27A1/COL24A1/PZP/GDF15/CSTB/FRAS1/PODN/NAV2/CTHRC1/OGN/SPARC/MMP28/COL6A1/BGN/NDP/LAMB…
GO:0031012	extracellular matrix	442	-0.42422910577483336	-1.8919818443845193	1e-10	5.416666666666666e-9	4.245614035087719e-9	3288	tags=33%, list=18%, signal=28%	RELN/COL9A3/ADAMTS6/LINGO2/ERBIN/CRISPLD2/COL21A1/THBS4/MATN3/VWC2/LRRTM3/ADIPOQ/MMP2/SERPINB6/COL16A1/FBLN1/DST/ADAMTS5/TECTA/GPC6/COL12A1/CBLN4/ANXA2/TNN/ADAMTS8/HSPG2/FGL2/ECM1/SERPINE2/OVGP1/COL19A1/FLRT1/DPT/FCGBP/LRRTM1/TGFB1I1/SMOC2/FMOD/ADAMTSL3/EGFLAM/ANGPT1/LOXL1/EMID1/ANXA7/IGFBP7/FBN1/CSPG4/BMPER/COL27A1/COL24A1/PZP/GDF15/CSTB/FRAS1/PODN/NAV2/CTHRC1/OGN/SPARC/MMP28/COL6A1/BGN/NDP/LAMB…
GO:0032838	plasma membrane bounded cell projection cytoplasm	200	-0.5127073321419799	-2.100603688985393	2.1857174599670776e-10	1.0147973921275718e-8	7.954039478376432e-9	3382	tags=36%, list=19%, signal=30%	ARL6/IQUB/GRIK3/KIF17/TMEM108/GRIK2/SPATA4/SPG7/DNHD1/MAP4/DST/PIERCE1/CFAP68/CDKL5/RAB27B/CFAP36/PRKACA/DLG2/RPGRIP1/KIF3B/PACRG/SPACA9/ODAD4/DNALI1/TTLL3/OPA1/DZIP1L/ODAD2/FMR1/WDR35/AGBL4/DNAL1/PRKAR1A/AK8/CFAP54/EFHC1/DYNC2LI1/ARL13B/GAS8/SAXO2/KIFAP3/TRAF3IP1/IFT70B/PURA/IFT70A/MAP2K4/DRC3/BBS5/GLI3/DNAI4/CFAP91/CCDC39/WDPCP/DNAH7/MAK/RPGRIP1L/BBOF1/CCDC40/SPATA7/SEPTIN2/BLOC1S6/NME5/MNS1/EF…
GO:0099568	cytoplasmic region	236	-0.4774246002637412	-2.0042048172072113	1.050694545157981e-9	4.268446589704298e-8	3.3456326306346244e-8	3382	tags=32%, list=19%, signal=26%	ARL6/IQUB/GRIK3/KIF17/TMEM108/GRIK2/SPATA4/SPG7/DNHD1/MAP4/DST/PIERCE1/CFAP68/CDKL5/RAB27B/CFAP36/PRKACA/DLG2/RPGRIP1/KIF3B/PACRG/SPACA9/ODAD4/DNALI1/TTLL3/OPA1/DZIP1L/ODAD2/FMR1/CTNND1/WDR35/AGBL4/DNAL1/PRKAR1A/AK8/CFAP54/EFHC1/DYNC2LI1/INSC/ARL13B/GAS8/SAXO2/KIFAP3/TRAF3IP1/IFT70B/PURA/IFT70A/MAP2K4/DRC3/BBS5/GLI3/DNAI4/CFAP91/CCDC39/WDPCP/DNAH7/MAK/RPGRIP1L/BBOF1/CCDC40/SPATA7/SEPTIN2/BLOC1S6/…
GO:0031514	motile cilium	174	-0.5160510804719951	-2.0806286168540593	2.228150502177719e-9	8.046099035641763e-8	6.306578029555649e-8	2937	tags=39%, list=16%, signal=33%	CEP20/DLD/CETN2/CFAP119/FBXL13/SPATA6/ATP1B3/CFAP36/PRKACA/PACRG/C2CD6/GSTM3/SPACA9/SEPTIN10/DNAAF11/ODAD4/ATP1A4/DNALI1/CAPZB/TTLL3/CABCOCO1/CATSPER2/CIMAP1B/DAAM1/DNAH14/ATP1B1/ACTA2/CFAP300/INTU/SPEF2/PRKAR1A/AK8/FSIP2/IFT27/NPHP1/TMEM232/ABHD2/DYNC2LI1/IFT81/ARL13B/CCDC181/GAS8/SAXO2/CFAP58/BBS4/KIF9/DRC3/DRD2/IFT88/DNAI4/SPA17/CFAP91/TCTE1/DNAH7/MAK/SPMIP5/BBOF1/TOMM20/SLC9B1/CFAP69/SEPTIN2/…
GO:0035869	ciliary transition zone	65	-0.6468691550747424	-2.2535464590044545	2.823474795789174e-8	9.176293086314815e-7	7.192430532431369e-7	4035	tags=54%, list=22%, signal=42%	TCTN2/PCDHB15/MACIR/CIBAR1/CDKL1/TMEM237/KIF17/FAM161A/CETN2/NPHP4/CFAP36/RPGRIP1/MKS1/CC2D2A/TMEM17/CPLANE1/AHI1/INTU/IFT122/NPHP1/DYNC2LI1/TMEM67/PCDHB13/KIFAP3/TRAF3IP1/TMEM231/BBS4/MAK/B9D1/RPGRIP1L/TTC8/SPATA7/SEPTIN2/CC2D2B/IFT52
GO:0097729	9+2 motile cilium	113	-0.5301778459271482	-2.0143256807849848	4.2489183097959245e-7	1.2553622278942505e-5	9.839600296369508e-6	2099	tags=40%, list=12%, signal=35%	SPATA6/ATP1B3/PRKACA/PACRG/C2CD6/GSTM3/SPACA9/ODAD4/ATP1A4/DNALI1/CAPZB/TTLL3/CABCOCO1/DNAH14/ATP1B1/SPEF2/PRKAR1A/AK8/FSIP2/IFT27/TMEM232/ABHD2/IFT81/CCDC181/GAS8/SAXO2/CFAP58/KIF9/DRC3/DRD2/IFT88/SPA17/TCTE1/DNAH7/BBOF1/TOMM20/SLC9B1/CFAP69/SEPTIN2/NME5/MNS1/SAXO1/SPAG16/CFAP45/TEKT3
GO:0036064	ciliary basal body	152	-0.47498773301964475	-1.8826227727403761	2.1080339776735554e-6	5.709258689532546e-5	4.474949321026319e-5	2963	tags=32%, list=16%, signal=27%	ARMC9/CEP20/CETN2/PTK2/RTTN/CDKL5/NPHP4/RP2/MKS1/SPACA9/PKHD1/PJA2/RILPL1/IFT56/CBY1/DZIP1L/FANK1/AGBL2/DAAM1/KIF7/AHI1/INTU/WDR35/AGBL4/IFT122/CCDC88A/DYNC2LI1/IFT81/EVC/GAS8/SAXO2/KIFAP3/TRAF3IP1/MLF1/BBS4/BBS5/DZIP1/IFT88/RAB28/B9D1/RPGRIP1L/BBOF1/CIMAP3/TTC8/SPATA7/IFT52/EFHC2/SAXO1/CFAP263
GO:0140535	intracellular protein-containing complex	865	0.30548405381529026	1.4356698207369099	4.377182403605803e-6	1.0942956009014508e-4	8.577150944717444e-5	3867	tags=28%, list=22%, signal=23%	SMCR8/STIP1/TRAF2/CCT3/CCT5/CACYBP/UBE2J2/POLR3C/CCT7/FBXL6/CCT8/FBXL8/FNTA/RPP40/CIAO2B/MSL2/RPP25/TAF4/PTGES3/CCT4/DNAJC9/JADE2/HSPA8/MED17/POLE4/POLR2J/MSL3/RPP21/NAA16/PCGF1/CCT2/CTR9/CARD11/UXT/CCT6A/FBXO2/OGT/POLD1/HSPB1/DTNBP1/SUPT7L/AKT1S1/DNA2/UBR2/PRKDC/POLRMT/SGF29/ZFAND2A/DCLRE1C/NHEJ1/CBX2/FBXL14/KBTBD8/ABTB1/POLR2J3/TAF7/PIGV/MON1A/TCP1/SUGT1/POLG/BCAS4/VPS72/KANSL1/BRPF1/TRAPPC2B/O…
GO:0036126	sperm flagellum	104	-0.5166166989961293	-1.9416319995725806	5.020865332347096e-6	1.165558023580576e-4	9.135709852842084e-5	2647	tags=39%, list=15%, signal=34%	SPATA6/ATP1B3/PRKACA/PACRG/C2CD6/GSTM3/SPACA9/ATP1A4/DNALI1/CAPZB/TTLL3/CABCOCO1/ATP1B1/SPEF2/PRKAR1A/AK8/FSIP2/IFT27/TMEM232/ABHD2/IFT81/CCDC181/GAS8/SAXO2/CFAP58/KIF9/DRC3/DRD2/IFT88/SPA17/TCTE1/BBOF1/TOMM20/SLC9B1/CFAP69/SEPTIN2/NME5/MNS1/SAXO1/SPAG16/TEKT3
GO:1990234	transferase complex	806	0.3078166471512894	1.439803247036393	7.187999852580765e-6	1.557399968059166e-4	1.2206989223330142e-4	3750	tags=27%, list=21%, signal=22%	SENP3/SMCR8/CCND3/TRAF2/PIK3R5/CACYBP/PHKG2/UBE2J2/POLR3C/FBXL6/FBXL8/FNTA/MSL2/TAF4/CDKN2D/ATG16L2/RBBP5/JADE2/SNRPG/SLA2/MED17/POLE4/POLR2J/MSL3/PRDM4/NAA16/PCGF1/RANGAP1/PIK3CD/CTR9/ATG16L1/FBXO2/OGT/POLD1/METTL4/RBM15/SUPT7L/WDR4/ATG12/PRPSAP1/DNA2/UBR2/PRKDC/POLRMT/SGF29/CBX2/FBXL14/KBTBD8/ABTB1/POLR2J3/TAF7/PIGV/IKBKB/IKBKE/SUGT1/POLG/VPS72/KANSL1/BRPF1/OTULIN/MMS19/TAF4B/FBH1/MED31/KLHL21/…
GO:0005604	basement membrane	84	-0.5376685298911653	-1.9809273686349718	1.799995157900163e-5	3.6562401644847056e-4	2.865781764551575e-4	3221	tags=40%, list=18%, signal=33%	ERBIN/THBS4/VWC2/FBLN1/DST/ANXA2/HSPG2/SMOC2/EGFLAM/LOXL1/FBN1/FRAS1/SPARC/COL6A1/LAMB3/THBS2/COL18A1/COL15A1/ACTA2/LAMA4/NID2/ENTPD2/COL7A1/DAG1/COL4A6/VWA1/NTN1/MATN2/SERPINF1/EFEMP2/COL5A1/COL4A5/CCDC80/FREM1
GO:0005581	collagen trimer	68	-0.5438805322783721	-1.9126157415308722	6.982202318076006e-5	0.0013348327961027657	0.0010462495114392529	3321	tags=47%, list=18%, signal=39%	GLDN/COL9A3/COL21A1/ADIPOQ/COL16A1/COL12A1/COL19A1/EMID1/COL27A1/COL24A1/CTHRC1/COL6A1/EMILIN1/COL13A1/COL18A1/COL15A1/COL6A6/COLEC12/COL7A1/COL4A6/C1QTNF3/COL5A2/COL14A1/LUM/COL6A3/COL5A1/COL6A2/SCARA3/COL3A1/COL1A2/COL4A5/COL1A1
GO:0005881	cytoplasmic microtubule	86	-0.5043138838472251	-1.8610193842980716	8.712457999741572e-5	0.0015198697560659604	0.0011912825294508904	3103	tags=30%, list=17%, signal=25%	TUBGCP2/FAM161A/SERP1/MAP10/PIERCE1/MAPRE3/REEP3/PACRG/TRPV4/SPACA9/TUBG2/MAP9/EFHC1/BICD1/SAXO2/IFT70B/IFT70A/TOGARAM2/RPGRIP1L/MNS1/EFHC2/SAXO1/CFAP210/CFAP45/TEKT3/EFHB
GO:0097730	non-motile cilium	118	-0.4625238021644236	-1.7695610484942497	8.885392420077922e-5	0.0015198697560659604	0.0011912825294508904	4011	tags=35%, list=22%, signal=27%	NAPEPLD/PCDHB15/OCRL/SDCCAG8/PRPH2/TMEM237/CNGA1/TTLL6/KIF17/FAM161A/PHYH/CETN2/NPHP4/GLIS2/RPGRIP1/MAGI2/PKHD1/PTGS1/ATP1A4/PDE6B/RCVRN/AHI1/GPR83/CRB1/IFT122/NPHP1/CIB2/ARL13B/PCDHB13/GNA11/KIFAP3/BBS4/DRD2/IFT88/MAK/RPGRIP1L/TTC8/SPATA7/CFAP69/SEPTIN2/IFT52
GO:0097731	9+0 non-motile cilium	95	-0.478353448585907	-1.7804176473144095	1.7226857093348332e-4	0.002799364277669104	0.0021941575876791037	4011	tags=36%, list=22%, signal=28%	NAPEPLD/PCDHB15/OCRL/SDCCAG8/PRPH2/TMEM237/CNGA1/TTLL6/KIF17/FAM161A/PHYH/CETN2/NPHP4/RPGRIP1/MAGI2/PKHD1/PTGS1/ATP1A4/PDE6B/RCVRN/CRB1/IFT122/NPHP1/CIB2/PCDHB13/GNA11/KIFAP3/BBS4/MAK/RPGRIP1L/TTC8/SPATA7/SEPTIN2/IFT52
GO:0016604	nuclear body	802	0.28685879112389656	1.3404011209863065	1.910379550974115e-4	0.002956539781269464	0.0023173526382743647	3547	tags=24%, list=20%, signal=21%	PPP1R16B/SIRT7/CLK2/TONSL/CGAS/ITGB1BP1/TRIM27/BANP/ZNF473/HINFP/ZNF202/RBM14/HELB/PYHIN1/KLF15/GCNA/ISG20/ZBTB1/IL16/HSPA1A/CIITA/STK17A/NUDT9/CHTOP/RNF6/YARS2/NUFIP2/STK4/MKNK2/HNRNPA2B1/EAF2/SNHG10/ZNF830/INTS7/SRP19/UBASH3A/HEXIM2/REXO4/MBD1/FOXO4/GRK5/CTR9/SOX2/ZNF106/HSPA1B/HMBOX1/SRCAP/GFI1/TRIM16/XPO1/NGRN/RBM15/EPB41/SP140/TFIP11/DDX39A/WRAP53/RPAIN/TRIM25/SCARNA21/SPAG5/U2AF2/HP1BP3/SAR…
GO:1990904	ribonucleoprotein complex	727	0.28956765353830305	1.341937703128153	3.5692329801707823e-4	0.005272730538888656	0.004132796082303011	2659	tags=17%, list=15%, signal=15%	MRPL52/LSM7/JMJD6/RBM14/MRPS5/DAZAP1/HSPA1A/RPP40/EMG1/MRPL18/RPS19BP1/RPP25/SNRPA/PTGES3/HSPA8/SNORA74A/HNRNPA2B1/SNRPG/PABPC1L/ZNHIT3/SLIRP/ZNF830/MRPL38/DQX1/TXNL4B/SRP19/RPP21/MIRLET7BHG/GPKOW/RPS27/ESS2/MRPL14/KHDC4/RBM48/TXNL4A/HSPA1B/ARMC7/MFAP1/MRPL17/XPO1/LIMD1/NOP56/TEP1/HNRNPH1/MTERF4/TFIP11/PRKDC/SLBP/UTP3/RPS10/WRAP53/EFL1/PATL2/PTCD3/NGDN/MRPS31/RPS29/RNU6-1/RALY/U2AF2/PPAN/SART3/RP…
GO:0097733	photoreceptor cell cilium	83	-0.4940498010966038	-1.8182106952066404	3.97168181582651e-4	0.005502039923355882	0.004312530077577727	4011	tags=37%, list=22%, signal=29%	NAPEPLD/PCDHB15/OCRL/SDCCAG8/PRPH2/TMEM237/CNGA1/KIF17/FAM161A/CETN2/NPHP4/RPGRIP1/MAGI2/PTGS1/ATP1A4/PDE6B/RCVRN/CRB1/IFT122/NPHP1/CIB2/PCDHB13/GNA11/KIFAP3/BBS4/MAK/RPGRIP1L/TTC8/SPATA7/SEPTIN2/IFT52
GO:0015030	Cajal body	72	0.5017901032052239	1.784107519709889	4.0630448664781896e-4	0.005502039923355882	0.004312530077577727	2507	tags=25%, list=14%, signal=22%	ZNF473/HINFP/ISG20/HNRNPA2B1/SNHG10/HMBOX1/XPO1/WRAP53/SCARNA21/SART3/USPL1/EWSR1/SMN1/DKC1/LSM10/NOP10/TRIM22/GEMIN4
GO:0060170	ciliary membrane	62	-0.4919037282305071	-1.693547238702121	0.0016184167306873263	0.018785194195477896	0.014723941685200486	1981	tags=26%, list=11%, signal=23%	TMEM17/GPR88/PDE6B/MXRA8/TMEM67/EVC/ARL13B/CNGA4/TMEM231/BBS4/DRD2/BBS5/CYS1/TTC8/GPR37L1/SEPTIN2
GO:0000228	nuclear chromosome	204	0.35626231390937585	1.481383713404226	0.001476052119678293	0.018785194195477896	0.014723941685200486	2761	tags=24%, list=15%, signal=21%	PSMC3IP/SYCP3/SIRT7/TONSL/RCC1/HELB/STAG3/MCM7/SUN2/NCAPD2/POLE4/LRIF1/SRCAP/TTN/POLD1/NCAPD3/MSH4/YY1/PINX1/TUBG1/DHX9/ERCC5/H2AX/PRIM1/MCM5/PRPF19/HNRNPU/SMARCB1/TOPBP1/MLH1/PARP1/ACTR8/SMCHD1/UBE2I/BRMS1/INO80B/ACTR5/NCAPH2/BRCA1/SMC4/RAD51/SWI5/CDC45/TIMELESS/ORC1/MUS81/MCM3/NCAPG/HDAC1
GO:0005765	lysosomal membrane	414	0.3106991358565082	1.3756013823473918	0.0015631672976145392	0.018785194195477896	0.014723941685200486	3572	tags=24%, list=20%, signal=20%	TMEM79/CP/SPHK2/GPR137/PIP4P1/AP1M1/CLN3/TRAF3IP3/ABCB6/HSPA8/LPCAT1/RNF167/VOPP1/ATG16L1/BST2/CHMP7/ATP6V0B/SPNS1/MARCHF9/CHMP4A/DAGLB/FCMR/ATP13A2/IRGM/SLC17A9/MARCHF1/KPTN/STARD3/TMEM63A/LAMTOR4/TASL/RMC1/ANXA6/KLC2/DEPDC5/TFEB/SLC38A7/AP5B1/SLC2A6/NPRL2/CSF3R/MFSD12/RDH14/SCARB1/STX7/AP1S3/LAPTM5/SLC39A8/ATP11A/C3AR1/BORCS6/SPG11/MCOLN3/CLCN7/M6PR/CLCN4/LYN/TECPR1/ATP6V0E1/NPRL3/HLA-DMB/UBA1/…
GO:0098852	lytic vacuole membrane	414	0.3106991358565082	1.3756013823473918	0.0015631672976145392	0.018785194195477896	0.014723941685200486	3572	tags=24%, list=20%, signal=20%	TMEM79/CP/SPHK2/GPR137/PIP4P1/AP1M1/CLN3/TRAF3IP3/ABCB6/HSPA8/LPCAT1/RNF167/VOPP1/ATG16L1/BST2/CHMP7/ATP6V0B/SPNS1/MARCHF9/CHMP4A/DAGLB/FCMR/ATP13A2/IRGM/SLC17A9/MARCHF1/KPTN/STARD3/TMEM63A/LAMTOR4/TASL/RMC1/ANXA6/KLC2/DEPDC5/TFEB/SLC38A7/AP5B1/SLC2A6/NPRL2/CSF3R/MFSD12/RDH14/SCARB1/STX7/AP1S3/LAPTM5/SLC39A8/ATP11A/C3AR1/BORCS6/SPG11/MCOLN3/CLCN7/M6PR/CLCN4/LYN/TECPR1/ATP6V0E1/NPRL3/HLA-DMB/UBA1/…
GO:0000794	condensed nuclear chromosome	64	0.488885527862726	1.7130368784289394	0.001839319624445679	0.02061306475671882	0.016156636991501067	2365	tags=28%, list=13%, signal=25%	PSMC3IP/SYCP3/RCC1/STAG3/SUN2/NCAPD2/TTN/NCAPD3/MSH4/TUBG1/H2AX/TOPBP1/MLH1/UBE2I/NCAPH2/BRCA1/SMC4/RAD51
GO:0005759	mitochondrial matrix	466	0.30045212133987353	1.3466543223157648	0.0023317714496925933	0.025260857371669762	0.019799603186863426	3127	tags=22%, list=17%, signal=19%	MRPL52/HSPA1L/HARS2/MTRF1L/MRPS5/IDH3B/MRPL18/NUDT9/YARS2/FASTKD1/SLIRP/MRPL38/GPT2/HSPE1/MARS2/HIBCH/STYXL1/MRPL14/HAGH/RPUSD3/ACAD10/ACSS1/ATP5F1E/PDK1/RPUSD4/PYCR2/SDHAF2/MRPL17/METTL4/PPM1K/DNA2/MTERF4/POLRMT/EARS2/NDUFB8/PTCD3/MRPS31/PMPCB/NDUFA9/POLG/SOD1/MTG1/GRPEL1/FASTK/ACAD8/TRMT2B/TRNT1/COASY/MRPS23/MRPS6/MRPL2/MALSU1/MRPS26/MRM3/MRPL48/GFM2/MRPL36/FLAD1/MPST/MRPS18C/FASTKD5/POLG2/METT…
GO:0000313	organellar ribosome	87	0.4357762138681393	1.6018517133632244	0.002739093484129585	0.02647241354112441	0.02074922777960197	3735	tags=33%, list=21%, signal=27%	MRPL52/MRPS5/MRPL18/MRPL38/MRPL14/MRPL17/MTERF4/PTCD3/MRPS31/MTG1/MRPS23/MRPS6/MRPL2/MRPS26/MRPL48/MRPL36/MRPS18C/CHCHD1/MTG2/AURKAIP1/MRPL44/MRPL34/MRPS34/MRPL46/MRPL51/MRPL50/MRPL33/GADD45GIP1/MRPS30
GO:0005761	mitochondrial ribosome	87	0.4357762138681393	1.6018517133632244	0.002739093484129585	0.02647241354112441	0.02074922777960197	3735	tags=33%, list=21%, signal=27%	MRPL52/MRPS5/MRPL18/MRPL38/MRPL14/MRPL17/MTERF4/PTCD3/MRPS31/MTG1/MRPS23/MRPS6/MRPL2/MRPS26/MRPL48/MRPL36/MRPS18C/CHCHD1/MTG2/AURKAIP1/MRPL44/MRPL34/MRPS34/MRPL46/MRPL51/MRPL50/MRPL33/GADD45GIP1/MRPS30
GO:0043292	contractile fiber	201	-0.35980562958211176	-1.4712208149605348	0.002719591628777487	0.02647241354112441	0.02074922777960197	3996	tags=38%, list=22%, signal=30%	JPH2/DES/HRC/CALM2/ILK/ANK2/PPP3CA/CMYA5/CACNA1C/TPM2/HOMER1/ANK3/MYH11/KY/PAK1/ACTN4/MYL9/MYOM3/TWF1/PPP1R12B/GGPS1/MMP2/PGM5/PRKD1/DST/PYROXD1/RYR2/FLNB/SYNE1/TNNT3/CORO1C/CFL2/PDLIM1/MYH3/VCL/FLNC/PPP3CB/RPL15/TMOD2/PARVA/CACNA1D/LRRC39/COL6A1/FBXL22/CAPZB/KRT8/TPM1/FLNA/MYOZ2/DMD/SDC4/ACTN2/OBSL1/PDLIM3/ACTA2/ACTC1/PDLIM5/POLR2M/REM1/PDLIM7/PPP1R12A/DCTN4/DAG1/LDB3/SRI/ACTG1/KCNN2/MYL6B/SYNC/…
GO:0005788	endoplasmic reticulum lumen	255	-0.34380325693109753	-1.451145163652432	0.002769421724302246	0.02647241354112441	0.02074922777960197	3317	tags=29%, list=18%, signal=24%	PDIA5/COL9A3/COL21A1/IGFBP4/TXNDC16/MATN3/COLGALT2/COL16A1/ADAMTS5/H6PD/EOGT/PRSS23/COL12A1/IL6/PTGS2/F10/GOLM1/COL19A1/CKAP4/ARSD/IGFBP7/FBN1/COL27A1/COL24A1/RCN2/BCHE/ARSG/COL6A1/FKBP7/BACE1/LGALS1/POGLUT3/COL13A1/ERLEC1/COL18A1/COL15A1/UGGT2/WFS1/MXRA8/SUMF2/TSPAN15/WNT5A/CRTAP/GPX7/CERCAM/DNAJC10/SELENOM/FSTL3/STS/COL7A1/PDGFC/DAG1/COL4A6/VWA1/IGFBP5/SUMF1/FOXRED2/ADAMTSL1/COL5A2/SPON1/COL14A…
GO:0005774	vacuolar membrane	452	0.29873875657235904	1.333091085121913	0.003109729714623089	0.028073948812569555	0.02200452020288852	3492	tags=23%, list=19%, signal=19%	TMEM79/CP/SPHK2/GPR137/PIP4P1/AP1M1/CLN3/TRAF3IP3/ABCB6/ATG16L2/HSPA8/LPCAT1/RNF167/VOPP1/ATG16L1/BST2/CHMP7/ATP6V0B/SPNS1/ATG12/MARCHF9/CHMP4A/DAGLB/FCMR/ATP13A2/IRGM/SLC17A9/MARCHF1/KPTN/STARD3/RUBCNL/TMEM63A/LAMTOR4/TASL/MAP1LC3C/RMC1/ANXA6/KLC2/DEPDC5/TFEB/SLC38A7/AP5B1/SLC2A6/NPRL2/CSF3R/MFSD12/RDH14/SCARB1/STX7/AP1S3/LAPTM5/SLC39A8/TMEM199/ATP11A/C3AR1/BORCS6/SPG11/MCOLN3/CLCN7/M6PR/CLCN4/L…
GO:0098552	side of membrane	592	0.2863964109946817	1.3064834818026865	0.003097405480558239	0.028073948812569555	0.02200452020288852	4098	tags=29%, list=23%, signal=23%	CP/IL27RA/IL7R/TRAF2/DNAJA1/FCGR2B/AZGP1/JAK3/DPEP2/SELL/MICB/CD52/SLAMF6/BCAP31/LDLRAP1/HSPA8/LILRB1/THADA/IL2RA/ITGAM/CD3E/CD79B/AP4B1/ITGAE/CARMIL2/NCF1/JAK1/BST2/LY6K/CHMP7/CTLA4/CD5/ITLN1/SNX18/EPB41/CD163/CHMP4A/ZAP70/ABCG1/BTN3A2/IKBKB/LRRC24/RPS29/PDCD1/CD2/GPIHBP1/PTPRC/ITGB2/SPN/CD3D/CCR7/HTRA2/CRLF1/TRAF6/BTN2A1/RASAL3/CCR4/PPP1R9B/ALOX15/CCR5/FASLG/PTPN7/CD28/STAC2/C2CD2L/ITGA4/RNF31/…
GO:0030017	sarcomere	173	-0.3744374550334722	-1.508873200966159	0.004022440536317077	0.03533224795413649	0.027693616210205767	3996	tags=39%, list=22%, signal=30%	JPH2/DES/HRC/CALM2/ILK/ANK2/PPP3CA/CMYA5/CACNA1C/TPM2/HOMER1/ANK3/KY/PAK1/ACTN4/MYL9/MYOM3/PPP1R12B/GGPS1/MMP2/PGM5/PRKD1/DST/PYROXD1/RYR2/FLNB/SYNE1/TNNT3/CORO1C/CFL2/PDLIM1/MYH3/FLNC/PPP3CB/RPL15/TMOD2/PARVA/CACNA1D/LRRC39/FBXL22/CAPZB/KRT8/TPM1/FLNA/MYOZ2/DMD/ACTN2/OBSL1/PDLIM3/ACTC1/PDLIM5/POLR2M/REM1/PDLIM7/PPP1R12A/DCTN4/LDB3/SRI/KCNN2/SYNC/MYL3/PDLIM4/LRRC27/TPM4/RYR3/CSRP1/IGFN1
GO:0030016	myofibril	192	-0.3589492753413771	-1.4652877220282257	0.004485869376482437	0.03836598808833663	0.03007147892268005	3996	tags=38%, list=22%, signal=30%	JPH2/DES/HRC/CALM2/ILK/ANK2/PPP3CA/CMYA5/CACNA1C/TPM2/HOMER1/ANK3/KY/PAK1/ACTN4/MYL9/MYOM3/TWF1/PPP1R12B/GGPS1/MMP2/PGM5/PRKD1/DST/PYROXD1/RYR2/FLNB/SYNE1/TNNT3/CORO1C/CFL2/PDLIM1/MYH3/VCL/FLNC/PPP3CB/RPL15/TMOD2/PARVA/CACNA1D/LRRC39/COL6A1/FBXL22/CAPZB/KRT8/TPM1/FLNA/MYOZ2/DMD/SDC4/ACTN2/OBSL1/PDLIM3/ACTC1/PDLIM5/POLR2M/REM1/PDLIM7/PPP1R12A/DCTN4/DAG1/LDB3/SRI/ACTG1/KCNN2/SYNC/MYL3/PDLIM4/LRRC27…
GO:0001725	stress fiber	74	-0.4394514183416938	-1.5887375398363375	0.0061609207736981675	0.04683320682248396	0.03670813295883763	4708	tags=53%, list=26%, signal=39%	RAI14/ACTN1/ASB2/MYL12B/DIXDC1/MYH14/PPP1R12C/SHROOM4/AFAP1/ILK/MYH10/ACTN4/MYL9/PXN/PPP1R12B/PGM5/DST/PTK2/FLNB/ROR1/ZYX/TRIP6/PDLIM1/MYLK/FSCN1/SEPTIN11/TPM1/FBLIM1/DAAM1/PDLIM3/ACTA2/PDLIM5/PDLIM7/PPP1R12A/DCTN4/LDB3/PDLIM4/TPM4/LIMA1
GO:0097517	contractile actin filament bundle	74	-0.4394514183416938	-1.5887375398363375	0.0061609207736981675	0.04683320682248396	0.03670813295883763	4708	tags=53%, list=26%, signal=39%	RAI14/ACTN1/ASB2/MYL12B/DIXDC1/MYH14/PPP1R12C/SHROOM4/AFAP1/ILK/MYH10/ACTN4/MYL9/PXN/PPP1R12B/PGM5/DST/PTK2/FLNB/ROR1/ZYX/TRIP6/PDLIM1/MYLK/FSCN1/SEPTIN11/TPM1/FBLIM1/DAAM1/PDLIM3/ACTA2/PDLIM5/PDLIM7/PPP1R12A/DCTN4/LDB3/PDLIM4/TPM4/LIMA1
GO:0000123	histone acetyltransferase complex	86	0.42500314329692757	1.550464143958778	0.005949273618222447	0.04683320682248396	0.03670813295883763	3686	tags=38%, list=21%, signal=31%	MSL2/TAF4/JADE2/POLE4/MSL3/OGT/SUPT7L/SGF29/TAF7/VPS72/KANSL1/BRPF1/KANSL2/KANSL1L/TAF5/MSL1/JADE1/SUPT20H/TAF6L/PHF20/ATXN7L3/JADE3/EP300/ING5/KAT2B/BRPF3/KAT6A/TRRAP/BRD1/ACTL6A/ING4/TAF6/MRGBP
GO:0031248	protein acetyltransferase complex	95	0.40444829424164086	1.512054541045759	0.005810178053142799	0.04683320682248396	0.03670813295883763	3686	tags=37%, list=21%, signal=29%	MSL2/TAF4/JADE2/POLE4/MSL3/NAA16/OGT/SUPT7L/SGF29/TAF7/VPS72/KANSL1/BRPF1/KANSL2/KANSL1L/TAF5/MSL1/JADE1/SUPT20H/TAF6L/PHF20/ATXN7L3/NAA10/JADE3/EP300/ING5/KAT2B/BRPF3/KAT6A/TRRAP/BRD1/ACTL6A/ING4/TAF6/MRGBP
GO:0005814	centriole	147	-0.3787776679229423	-1.4815489840782363	0.00633301127145737	0.04683320682248396	0.03670813295883763	3527	tags=31%, list=20%, signal=25%	CIBAR1/NUBP1/CEP164/KIF24/MDM1/ARMC9/CEP20/CETN2/RTTN/NPHP4/STARD9/ALMS1/CCDC92/RP2/RAB34/CEP44/MAGI2/MKS1/CNTLN/CEP128/RILPL1/IFT43/CCDC57/CBY1/DZIP1L/KIAA0753/AGBL2/RAB11A/AHI1/INTU/LRRCC1/AGBL4/CCDC88A/IFT81/CEP83/SAXO2/BBS4/SCLT1/DZIP1/IFT88/CCDC102B/CCDC146/IFT52/SAXO1/PLK2
GO:0005768	endosome	970	0.25532178311840775	1.2022286468199936	0.006340495692890136	0.04683320682248396	0.03670813295883763	3589	tags=23%, list=20%, signal=20%	IRF7/PIP4P1/TRIM27/SLA/AP4E1/PMEL/JAK3/AP1M1/MITD1/FCHSD1/LRPAP1/CLN3/FGD2/AP1G2/ABCB6/SUN2/ABCA7/NOTCH1/LDLRAP1/EXOC8/SLA2/TUBGCP4/RNF167/ENTR1/IFNAR1/AP4B1/AGAP2/RAB29/CARMIL2/SLC9A7/JAK1/VOPP1/RAB15/VPS51/ATG16L1/RAB4B/NIPA1/SNX10/GRAP2/BST2/CHMP7/MICAL1/ATP6V0B/ACAP1/DTNBP1/SNX18/SNX20/UNC13D/FLOT2/IGF2R/CORO1A/CHMP4A/RCSD1/SNX25/ABCG1/PLA2G4B/YIPF1/PLEKHF2/RAPGEF1/FCMR/MON1A/ATP13A2/IRGM/MAR…
GO:0042383	sarcolemma	130	-0.3826561509970198	-1.4834782410519518	0.006610807399194185	0.047744720105291336	0.037422582236374104	3956	tags=40%, list=22%, signal=31%	ATP2B4/SGCB/PDE9A/ANXA5/ABCC8/SGCZ/SGCG/CAV1/CACNG4/DES/ANK2/POPDC2/PPP3CA/CACNA1C/STAC3/DLG1/ANK3/KCND3/SGCE/AKAP6/PGM5/RYR2/ANXA2/VCAM1/SLMAP/CORO1C/VCL/FLNC/ATP1A2/PPP3CB/CACNA1D/RDX/PRKG1/COL6A1/BGN/KRT8/DMD/TGFB3/ATP1B1/SGCD/REM1/DAG1/SSPN/SRI/SYNC/CAV2/CIB2/PPP3R1/SLC9A1/COL6A3/COL6A2/RYR3
GO:0032432	actin filament bundle	83	-0.4366271473722897	-1.6068828434051572	0.006824059800181943	0.04821346597954634	0.037789987909474375	4708	tags=51%, list=26%, signal=38%	RAI14/ACTN1/ASB2/MYL12B/DIXDC1/MYH14/PPP1R12C/SHROOM4/AFAP1/ILK/MYH10/ACTN4/MYL9/PXN/PPP1R12B/PGM5/DST/PTK2/FLNB/ROR1/ZYX/TRIP6/PDLIM1/MYLK/FSCN1/SEPTIN11/TPM1/FLNA/FBLIM1/DAAM1/PDLIM3/ACTA2/PDLIM5/PDLIM7/PPP1R12A/DCTN4/PLS1/LDB3/MARCKS/PDLIM4/TPM4/LIMA1
