## Supplementary Table 4 for "Aggregation-prone alpha-synuclein proteoforms and dysregulated molecular signatures in the vermiform appendix of synucleinopathy patients"

ID	Description	setSize	enrichmentScore	NES	pvalue	p.adjust	qvalue	rank	leading_edge	core_enrichment
GO:0005201	extracellular matrix structural constituent	135	-0.5594885588943526	-2.177824194403601	5.085237605302113e-10	1.7849183994610418e-7	1.4988068731416756e-7	3280	tags=46%, list=18%, signal=38%	COL9A3/COL21A1/MATN3/MUC3A/ADIPOQ/COL16A1/FBLN1/TECTA/COL12A1/HSPG2/FGL2/ECM1/COL19A1/DPT/FMOD/IGFBP7/FBN1/COL27A1/COL24A1/PODN/CTHRC1/OGN/SPARC/COL6A1/BGN/LAMB3/EMILIN1/DCN/THBS2/COL13A1/COL18A1/THBS3/COL15A1/COL6A6/LAMA4/ASPN/NID2/COL7A1/MFAP4/COL4A6/VWA1/ABI3BP/HMCN2/MATN2/EFEMP2/COL5A2/SPON1/COL14A1/LUM/COL6A3/COL5A1/MXRA5/COL6A2/EMILIN3/CCN1/COL3A1/PCOLCE/COL1A2/TFPI2/THSD4/COL4A5/COL1A1
GO:0031072	heat shock protein binding	118	0.5256720120516801	1.9963171704607254	1.5701945962131847e-7	2.7556915163541393e-5	2.3139709838931144e-5	3827	tags=41%, list=21%, signal=32%	AHSA1/CHORDC1/PPID/STIP1/METTL21A/HSPA1L/FKBP4/DNAJA1/DNAJB6/HSPA1A/DNAJB2/METTL23/PTGES3/DNAJC9/HSPA8/ITGAM/DNAJB1/HSPA1B/ITGB2/KCNJ11/SPN/HIKESHI/HSP90AB1/FKBP5/NPAS2/HSPA9/DNAJA4/STUB1/BAX/DNAJA3/BCOR/METTL18/TTC4/BAG6/HDAC2/GMEB1/CAMKMT/GPR37/MAPT/UNC45A/NUP62/DNAJC6/CDK5/DNAJC7/HSPA2/BMAL1/USP19/CDKN1B
GO:0005198	structural molecule activity	599	-0.3418122696247865	-1.55463084260324	6.532813030329035e-7	7.64339124548497e-5	6.418202275410982e-5	3480	tags=28%, list=19%, signal=23%	RPS5/H3C7/ANK3/MALL/H1-5/MYH11/TUFT1/MRPL10/BFSP1/CLDN23/ACTB/MRPS17/COL9A3/MYL9/HMGA1/ERBIN/H2AC6/COL21A1/RPS2/CLTCL1/RPS14/PANX2/MATN3/MUC3A/ADIPOQ/H2BC11/PGM5/MAP4/COL16A1/FBLN1/DST/PPFIA2/TECTA/COL12A1/H1-3/RPL22/RPLP0P6/H4C11/NPHP4/HSPG2/FGL2/ECM1/H2BC12/COL19A1/NUP62CL/ADD3/MACROH2A2/DPT/VCL/FMOD/SEC31A/RPL15/H3C1/IGFBP7/FBN1/COL27A1/NUP133/CLDN3/COL24A1/SEH1L/CLDN4/MRPL16/SNTG1/MAL/PODN/EP…
GO:0051087	protein-folding chaperone binding	118	0.49346668900854795	1.8740126956223	2.526468899387647e-6	2.2169764592126602e-4	1.8616086627066872e-4	1211	tags=19%, list=7%, signal=18%	AHSA1/PPID/CP/METTL21A/DNAJA1/DNAJB6/DNAJB2/PTGES3/DNAJC9/HSPA8/GET4/HSPE1/DNAJB1/WRAP53/DNAJB4/SUGT1/AHSA2P/SOD1/SPN/GRPEL1/ERP29/TBCE/HIKESHI
GO:0016772	transferase activity, transferring phosphorus-containing groups	829	0.29817868282612847	1.3907762833670763	1.3319332764391243e-5	9.350171600602653e-4	7.851396155851681e-4	3651	tags=27%, list=20%, signal=23%	CCND3/SPHK2/CLK2/CGAS/PHKG2/PANK2/POLR3C/PGK1/ATM/JAK3/SMG1/ITK/HTATIP2/LCK/PTK2B/CIITA/PAPOLA/STK17A/ADCK5/MAP3K9/DYRK1B/STK4/PTGES3/GRK2/MKNK2/POLE4/POLR2J/DPAGT1/CLK4/PRKX/TSSK4/RSKR/GRK5/JAK1/TENT4B/DGKE/PIK3CD/HK3/PDK1/CARD11/CDK10/TTN/TENT4A/HASPIN/POLD1/TEX14/PIP4K2A/MAP4K2/CAMK4/TXK/CLK1/DGKA/TEP1/BCR/PKN3/PRPSAP1/BLK/IGF2R/PRKD2/PRKDC/POLRMT/TRPM7/ZAP70/ABL2/PRKCQ/CHPT1/POLR2J3/IKBKB/PCY…
GO:0044183	protein folding chaperone	56	0.578154574493956	1.949827790110795	5.074802161310074e-5	0.0029687592643663934	0.0024928852722224926	1385	tags=39%, list=8%, signal=36%	HSPA1L/CCT3/HSPA4/CCT5/DNAJB6/CCT7/CCT8/HYPK/HSPA1A/CCT4/HSPH1/HSPA8/DFFA/HSPE1/DNAJB1/CCT2/HSPA1B/CCT6A/HSPB1/TCP1/HSP90AB1/HSP90AA1
GO:0051219	phosphoprotein binding	88	0.499475320936412	1.813413446412765	7.153663239838198e-5	0.0030691752724212856	0.0025772052070114257	2403	tags=26%, list=13%, signal=23%	FKBP4/SLA/LCK/VAV1/LDLRAP1/GRAP2/CRKL/GRAP/EPB41/IGF2R/NCK2/ZAP70/ABL2/SH2D3C/PTPN6/PLCG2/MEN1/PHF6/CBL/SCAF4/CRK/LYN/STAP1
GO:0051082	unfolded protein binding	102	0.4728645908952175	1.7527096673901845	7.417009906623083e-5	0.0030691752724212856	0.0025772052070114257	2764	tags=38%, list=15%, signal=33%	HSPA1L/CCT3/CCT5/DNAJA1/DNAJB6/CCT7/CCT8/HSPA1A/DNAJB2/PTGES3/CCT4/PET100/HSPA8/HSPE1/DNAJB1/CCT2/HSPA1B/CCT6A/HSPB1/DNAJB4/TCP1/NUDC/GRPEL1/HTRA2/UGGT1/HSP90AB1/HSP90AA1/PDRG1/HSPD1/NAP1L4/PFDN6/HSPA9/SERPINH1/DNAJA4/DNAJA3/SCG5/SRSF10/TOR1A/PFDN5
GO:0005509	calcium ion binding	569	-0.3115752389537985	-1.4081798480898078	7.869680185695604e-5	0.0030691752724212856	0.0025772052070114257	3983	tags=29%, list=22%, signal=23%	PCDHB15/LTBP3/ADAMTS13/DGKG/CAPNS1/HRC/CALM2/CLGN/PPP3CA/ESYT2/NKD2/GALNT3/S100A16/CGREF1/PITPNM2/CAMKK2/PCDHB4/ASTN2/BNIP2/PCDHA6/MGP/CDH1/AIF1/PAM/PCDHA4/CABP4/CLSTN3/LDLR/ACTN4/ACER3/CDH22/CDH15/BRAF/MYL9/THBS4/RASEF/PLSCR4/MATN3/SCUBE3/SLC25A24/S100A14/PLCH2/EFHD2/DLK1/EFCAB14/FBLN1/DST/CETN2/RYR2/EML1/SRR/F10/TLL2/MYOF/HSPG2/TNFAIP6/SLIT2/SYT10/NAALADL1/PCDHA10/PLCD4/SMOC2/GPD2/PPP3CB/EGFLAM…
GO:0140640	catalytic activity, acting on a nucleic acid	566	0.3109322631418287	1.4182048067325008	9.343859880705985e-5	0.003279694818127801	0.002753979754313343	3897	tags=28%, list=22%, signal=22%	PNLDC1/JMJD6/HARS2/HELB/POLR3C/AZGP1/DDX56/ISG20/RECQL4/RPP40/EMG1/MCM7/DDX11/DNASE1/RPP25/YARS2/PTGES3/NSUN5/POLE4/POLR2J/DQX1/RPP21/MSH6/MARS2/PAN2/TENT4B/DNASE1L2/SRCAP/TRMT12/POLD1/METTL4/TEP1/NEIL2/DNA2/RFC4/POLRMT/EARS2/DCLRE1C/PUS3/DDX39A/EXOSC2/POLR2J3/MSH4/POLG/DFFB/DDX49/NTHL1/VPS72/VARS2/MEPCE/FBH1/TRMT2B/DDX23/TRNT1/NEIL3/POLR3K/ENDOG/POLR2J2/RNASET2/DHX9/MRM3/ERCC5/BCDIN3D/DDX52/UPF1…
GO:0045309	protein phosphorylated amino acid binding	57	0.551483482465702	1.8653090740646834	1.9341591019688418e-4	0.005760640025036974	0.004837244585426159	2673	tags=32%, list=15%, signal=27%	SLA/LCK/VAV1/LDLRAP1/GRAP2/CRKL/GRAP/NCK2/ZAP70/ABL2/SH2D3C/PTPN6/PLCG2/CBL/SCAF4/CRK/STAP1/SAMSN1
GO:0005518	collagen binding	63	-0.5294127988318347	-1.8364086063882121	2.42178251347882e-4	0.005760640025036974	0.004837244585426159	4148	tags=38%, list=23%, signal=29%	ECM2/AP1G1/COL5A3/PDGFA/HSD17B12/PAK1/HSPG2/ITGA2/DDR1/ADAM9/SMAD4/DDR2/PODN/SPARC/COL6A1/ANTXR1/CRTAP/NID2/COL14A1/LUM/COL6A2/ITGA11/PCOLCE/MRC2
GO:0140375	immune receptor activity	120	0.43541482476866067	1.6562820767810795	2.3603858575651685e-4	0.005760640025036974	0.004837244585426159	3458	tags=37%, list=19%, signal=30%	IL27RA/IL7R/FCGR2B/IL20RB/GPR75/LILRB1/IL17RA/IL2RA/IFNAR1/IL18R1/FCMR/CCR7/CRLF1/CCR4/IL17RB/CCR5/FLT3/IL17RE/IL10RA/CSF3R/C3AR1/IL21R/CCR2/CD200R1/GPR35/CXCR4/IFNAR2/KLRD1/IL12RB2/FCGR3A/CXCR1/FCGR3B/FCGR2A/CD4/IL1RL1/HLA-DQB1/HLA-DRB1/CXCR5/CR1/CTSH/FPR1/FCER1G/EPOR/HLA-DOB
GO:0030695	GTPase regulator activity	459	0.3124061759594441	1.4064087829131355	2.4618119765115276e-4	0.005760640025036974	0.004837244585426159	3363	tags=25%, list=19%, signal=21%	SMCR8/ITGB1BP1/RCC1/RAB3IP/ARHGAP45/FGD3/DENND4B/FGD2/SMAP2/DOCK11/VAV1/ARHGAP30/RASGRP2/GPS2/AGAP2/RANGAP1/GPSM3/SH3BP5L/ARHGAP9/DENND2D/ARAP1/ACAP1/BCR/MCF2/SRGAP2/SH2D3C/EEF1D/DOCK8/DOCK2/GIT1/RAPGEF1/ARHGAP35/IQGAP3/MON1A/ARHGAP25/TBC1D10C/DOCK10/DEF6/MADD/PREX1/LAMTOR4/RASAL3/ARHGAP27/RGL2/RINL/TBC1D3/RHOH/RGS14/WAS/SIRPA/RASGRP1/ELMO1/DENND1C/DEPDC5/EIF2B5/ABR/TBC1D9/TBC1D20/NPRL2/CYTH4/ITS…
GO:0060589	nucleoside-triphosphatase regulator activity	459	0.3124061759594441	1.4064087829131355	2.4618119765115276e-4	0.005760640025036974	0.004837244585426159	3363	tags=25%, list=19%, signal=21%	SMCR8/ITGB1BP1/RCC1/RAB3IP/ARHGAP45/FGD3/DENND4B/FGD2/SMAP2/DOCK11/VAV1/ARHGAP30/RASGRP2/GPS2/AGAP2/RANGAP1/GPSM3/SH3BP5L/ARHGAP9/DENND2D/ARAP1/ACAP1/BCR/MCF2/SRGAP2/SH2D3C/EEF1D/DOCK8/DOCK2/GIT1/RAPGEF1/ARHGAP35/IQGAP3/MON1A/ARHGAP25/TBC1D10C/DOCK10/DEF6/MADD/PREX1/LAMTOR4/RASAL3/ARHGAP27/RGL2/RINL/TBC1D3/RHOH/RGS14/WAS/SIRPA/RASGRP1/ELMO1/DENND1C/DEPDC5/EIF2B5/ABR/TBC1D9/TBC1D20/NPRL2/CYTH4/ITS…
GO:0016773	phosphotransferase activity, alcohol group as acceptor	627	0.2959475540913675	1.3587001698835635	4.3549176526978237e-4	0.00955360060060585	0.008022216728653886	3605	tags=27%, list=20%, signal=22%	CCND3/SPHK2/CLK2/PHKG2/PANK2/ATM/JAK3/SMG1/ITK/HTATIP2/LCK/PTK2B/CIITA/STK17A/ADCK5/MAP3K9/DYRK1B/STK4/GRK2/MKNK2/CLK4/PRKX/TSSK4/RSKR/GRK5/JAK1/DGKE/PIK3CD/HK3/PDK1/CDK10/TTN/HASPIN/TEX14/PIP4K2A/MAP4K2/CAMK4/TXK/CLK1/DGKA/BCR/PKN3/BLK/IGF2R/PRKD2/PRKDC/TRPM7/ZAP70/ABL2/PRKCQ/IKBKB/IKBKE/MAP3K11/NADK/CAD/NPR2/TESK2/CHKB/FASTK/IP6K3/PPP1R9B/STK10/COASY/ACVR2B/FLT3/MAP2K1/CSK/MAST3/MAP4K1/BTK/PDXK…
GO:0030527	structural constituent of chromatin	69	-0.5117596102724594	-1.8164846302935655	4.855526538798352e-4	0.009873050897154359	0.008290461092227383	3884	tags=48%, list=22%, signal=38%	H3C2/H2BC14/H2BC3/H3C7/H1-5/HMGA1/H2AC6/H2BC11/H1-3/H4C11/H2BC12/MACROH2A2/H3C1/H2BC15/H3C10/H4C4/H1-2/H4C5/H2BC7/H2BC5/H2AZ2/H2AC8/H2BC18/H4C1/H2BC6/H2AC21/H2AC20/H1-0/H2BC8/H2BC21/H1-4/H3-3B/H2BC4
GO:0140993	histone modifying activity	193	0.37978091206308806	1.5535159492862411	5.063103024181723e-4	0.009873050897154359	0.008290461092227383	3530	tags=28%, list=20%, signal=23%	METTL21A/SIRT7/JMJD6/ATPSCKMT/ATM/METTL23/NTMT1/HDAC10/JADE2/MSL3/EYA3/SRCAP/HASPIN/NCOA3/UBR2/PRKDC/BRPF1/KDM4C/KMT2A/VCPKMT/JADE1/RPS6KA4/MTA2/KDM5A/NSD1/EED/RIOX1/HDAC5/PRMT2/SMYD2/KDM3A/ANTKMT/HDAC1/EP300/MIER2/PRKCB/KMT2D/HDAC2/MCM3AP/EZH2/ATR/KAT2B/NSD3/BRPF3/KAT6A/FBXL19/BRD1/FBLL1/PRMT5/SIRT6/HDAC3/KDM2B/BUB1/ING4
GO:0035591	signaling adaptor activity	109	0.43965383669165675	1.6518930572155213	8.885382789771402e-4	0.015593846796048812	0.013094248321768382	2693	tags=28%, list=15%, signal=24%	DEDD2/TRAF2/DOK2/LDLRAP1/SLA2/IFNAR1/HCLS1/CD3E/CRKL/BANK1/NCK2/IRS2/MMS19/AIM2/TRAT1/SH2B2/NLRP6/RGS14/MAP2K1/GAB2/ABI3/FCRL2/GRB10/CRK/GNB5/STAP1/IFNAR2/CD3G/MAVS/SH2B1/NLRP1
GO:0004713	protein tyrosine kinase activity	132	0.4035218499771141	1.5700890904695421	8.782686446176725e-4	0.015593846796048812	0.013094248321768382	4323	tags=37%, list=24%, signal=28%	CLK2/JAK3/ITK/LCK/PTK2B/DYRK1B/CLK4/JAK1/TTN/TXK/CLK1/BCR/BLK/IGF2R/ZAP70/ABL2/TESK2/FLT3/MAP2K1/CSK/BTK/HIPK2/MERTK/EFNA4/EPHB4/LYN/TESK1/CLK3/PKDCC/FYN/TYK2/MST1R/HCK/MET/MAP2K7/FGR/FGFR3/PKM/EPHA10/TIE1/DYRK2/FLT4/DYRK1A/PRKCD/RET/EPHB6/EPHA7/TTK/FLT1
GO:0016779	nucleotidyltransferase activity	135	0.4023112569547745	1.5789757236120245	9.953410174063297e-4	0.015880213504982806	0.013334712194917336	2300	tags=27%, list=13%, signal=23%	CGAS/POLR3C/PAPOLA/PTGES3/POLE4/POLR2J/TENT4B/TENT4A/POLD1/TEP1/POLRMT/POLR2J3/PCYT2/POLG/GALT/TRNT1/COASY/POLR3K/POLR2J2/CDS2/PRIM1/PARP10/FLAD1/CTU1/UAP1L1/NUDT5/PARP1/POLG2/POLR2H/MED20/TUT1/PARP8/DKC1/PAPOLG/NMNAT2/KARS1
GO:0016887	ATP hydrolysis activity	377	0.3166396412059288	1.3956400687324366	9.685980737641978e-4	0.015880213504982806	0.013334712194917336	4035	tags=32%, list=22%, signal=25%	HSPA1L/CCT3/CCT5/HELB/CCT7/DDX56/CCT8/RECQL4/TOR1B/HSPA1A/MCM7/DDX11/ABCB6/ABCA7/CCT4/HSPA8/DQX1/ATAD3B/KIFC2/CCT2/ABCC2/HSPA1B/SRCAP/CCT6A/DNA2/KIF3C/KIF18A/RFC4/ABCG1/DDX39A/ATP13A2/TCP1/DDX49/KIF21B/FBH1/DDX23/ATP2C1/HSP90AB1/HSP90AA1/ABCF3/DHX9/ABCC1/ATP10A/KIF1C/DDX52/UPF1/MCM5/MLH1/ASCC3/DDX28/PEX6/RECQL5/EIF4A2/HSPD1/SMCHD1/ALPL/DDX19A/KIFC1/MCM8/ATP11A/DYNC1H1/DNAH8/DHX34/DDX5/PMS1/WRNIP1…
GO:0050840	extracellular matrix binding	59	-0.5036643208614218	-1.7337196568283928	0.0011231796006944956	0.01714069738451165	0.014393148201119395	2972	tags=31%, list=17%, signal=26%	ADAMTS5/SLIT2/ITGA2/SMOC2/ADAM9/SPARC/BGN/GPC1/LGALS1/DCN/DAG1/SSC5D/VWA1/OLFML2B/OLFML2A/CD248/LGALS3/CCN1
GO:0005085	guanyl-nucleotide exchange factor activity	221	0.3507551460949426	1.4636350759487387	0.0015842488789141955	0.023169639854120107	0.01945568798666556	3330	tags=28%, list=19%, signal=23%	SMCR8/RCC1/RAB3IP/FGD3/DENND4B/FGD2/DOCK11/VAV1/RASGRP2/SH3BP5L/DENND2D/BCR/MCF2/SH2D3C/EEF1D/DOCK8/DOCK2/RAPGEF1/MON1A/DOCK10/DEF6/MADD/PREX1/LAMTOR4/RGL2/RINL/RASGRP1/ELMO1/DENND1C/EIF2B5/ABR/CYTH4/ITSN2/MYCBP2/RCC2/TAGAP/RHOF/DENND3/RIN3/HPS1/RAP1GDS1/ARHGEF18/ARFGEF3/PLEKHG7/TIAM2/GCGR/SOS1/RIN1/CYTH2/SERGEF/PSD4/ARHGEF19/RAB3GAP1/HERC2/HERC1/ARHGEF15/LAMTOR2/PLCG1/DOCK9/SBF1/SWAP70
GO:0004222	metalloendopeptidase activity	81	-0.44684969332560626	-1.61570993803289	0.0017534924121720712	0.024619033466895878	0.02067275264876547	5293	tags=51%, list=29%, signal=36%	ADAMTS4/ADAMDEC1/ADAMTS18/CLCA4/ADAMTS19/ADAM12/ATP23/ADAM19/ADAMTS1/MME/PAPPA2/ADAMTS13/ADAMTS7/AFG3L2/NLN/MMP16/YME1L1/ADAMTS6/SPG7/MMP2/ADAMTS5/PITRM1/TLL2/ADAMTS8/TRABD2B/LMLN/ADAM9/MMP28/PHEX/MMP17/ADAM11/MBTPS2/ADAMTS16/MMP11/MMP23B/MMP21/MMP15/MMP19/ADAM23/KEL/MIPEP
GO:0004672	protein kinase activity	526	0.29705140088399506	1.3515409217665868	0.0019841202080438354	0.02678562280859178	0.02249205094138761	3629	tags=27%, list=20%, signal=22%	CCND3/CLK2/PHKG2/ATM/JAK3/SMG1/ITK/HTATIP2/LCK/PTK2B/CIITA/STK17A/ADCK5/MAP3K9/DYRK1B/STK4/GRK2/MKNK2/CLK4/PRKX/TSSK4/RSKR/GRK5/JAK1/PDK1/CDK10/TTN/HASPIN/TEX14/MAP4K2/CAMK4/TXK/CLK1/BCR/PKN3/BLK/IGF2R/PRKD2/PRKDC/TRPM7/ZAP70/ABL2/PRKCQ/IKBKB/IKBKE/MAP3K11/CAD/NPR2/TESK2/FASTK/PPP1R9B/STK10/ACVR2B/FLT3/MAP2K1/CSK/MAST3/MAP4K1/BTK/CDK19/PASK/GRK6/HIPK2/RPS6KA4/MAP3K3/STK25/MAPK14/RIPK3/MERTK/TBCK/…
GO:0140098	catalytic activity, acting on RNA	366	0.3128490683640093	1.3765442532246825	0.002151052966138079	0.027963688559795027	0.023481279942248037	2445	tags=19%, list=14%, signal=16%	PNLDC1/JMJD6/HARS2/POLR3C/AZGP1/DDX56/ISG20/RPP40/EMG1/RPP25/YARS2/NSUN5/POLR2J/RPP21/MARS2/PAN2/TRMT12/METTL4/POLRMT/EARS2/PUS3/DDX39A/EXOSC2/POLR2J3/DDX49/VARS2/MEPCE/TRMT2B/DDX23/TRNT1/POLR3K/ENDOG/POLR2J2/RNASET2/DHX9/MRM3/BCDIN3D/DDX52/UPF1/PRIM1/CMTR2/ANKZF1/MARF1/PTRH2/ERI1/DDX28/NSUN5P1/POLR2H/EIF4A2/MED20/TUT1/DDX19A/DHX34/DDX5/PUS1/RNASEL/EXOSC4/DDX27/RNASE6/HARS1/KARS1/TRMT1/DHX8/LARS2…
GO:0051020	GTPase binding	308	0.3176897440474203	1.3687192681147022	0.0026351667103224293	0.0330336969758276	0.02773859695076241	3158	tags=23%, list=18%, signal=19%	SPHK2/RCC1/RAB3IP/FGD3/C15orf62/FGD2/DOCK11/BNIP3/EXOC8/LCP1/RANGAP1/RAB29/STOML2/TNPO3/ATG16L1/CYFIP2/XPO1/MICAL1/UNC13D/PKN3/SRGAP2/YIPF1/DOCK2/GIT1/IQGAP3/MAP3K11/SYTL1/SOD1/BICD2/DOCK10/GCC1/RINL/RILPL2/RHOH/HSP90AA1/SORL1/WAS/WHAMM/BICDL1/DEPDC5/TBC1D20/FMNL1/MYCBP2/RALBP1/ARHGDIB/RCC2/NPC1L1/SYTL3/GGA3/PPP6R1/RIN3/RABAC1/GGA2/RNF41/IPO13/GIT2/DIAPH3/RIN1/CDC42SE1/NDRG1/IPO9/RAB3GAP1/ENO1/SY…
GO:0004497	monooxygenase activity	67	-0.47028271845052555	-1.6558585213725987	0.0028111456828658465	0.03402455636847973	0.028570627629852526	1277	tags=19%, list=7%, signal=18%	COQ7/CYP27C1/CH25H/FOXRED2/CYP1B1/FMO4/CYP2E1/PCBD2/FMO1/CYP46A1/CYP24A1/CYP3A43/TYRP1
GO:0016301	kinase activity	674	0.276488924353524	1.2785391917657014	0.0033264634575701814	0.03891962245357112	0.032681044495426345	3605	tags=26%, list=20%, signal=21%	CCND3/SPHK2/CLK2/PHKG2/PANK2/PGK1/ATM/JAK3/SMG1/ITK/HTATIP2/LCK/PTK2B/CIITA/STK17A/ADCK5/MAP3K9/DYRK1B/STK4/GRK2/MKNK2/CLK4/PRKX/TSSK4/RSKR/GRK5/JAK1/DGKE/PIK3CD/HK3/PDK1/CARD11/CDK10/TTN/HASPIN/TEX14/PIP4K2A/MAP4K2/CAMK4/TXK/CLK1/DGKA/BCR/PKN3/BLK/IGF2R/PRKD2/PRKDC/TRPM7/ZAP70/ABL2/PRKCQ/IKBKB/IKBKE/MAP3K11/NADK/CAD/NPR2/TESK2/CHKB/FASTK/IP6K3/PPP1R9B/STK10/COASY/ACVR2B/FLT3/MAP2K1/CSK/MAST3/MAP…
GO:0017069	snRNA binding	51	0.5123008282016865	1.6967533146453335	0.003637306508935425	0.041183696278591427	0.03458220110363053	2452	tags=24%, list=14%, signal=20%	LSM7/ISG20/SNRPA/HEXIM2/RNU6-1/SART3/MEPCE/HNRNPU/TUT1/SNRNP35/LSM10/HEXIM1
