## Supplementary Table 5 for "Aggregation-prone alpha-synuclein proteoforms and dysregulated molecular signatures in the vermiform appendix of synucleinopathy patients"

ID	Description	setSize	enrichmentScore	NES	pvalue	p.adjust	qvalue	rank	leading_edge	core_enrichment
hsa04820	Cytoskeleton in muscle cells	194	-0.4330631737181949	-1.7697002737597198	4.048461195429873e-6	3.4816766280696906e-4	2.855230527303174e-4	3487	tags=39%, list=19%, signal=32%	ACTG2/MYH10/ANK3/MYH11/ACTB/COL9A3/MYL9/THBS4/SGCE/MYOM3/FBLN1/DAAM2/SYNE1/TNNT3/HSPG2/ZYX/ATP1B3/ITGA2/PDLIM1/MYH3/VCL/ITGB8/FLNC/ATP1A2/TMOD2/FBN1/COL27A1/COL24A1/COL6A1/BGN/ATP1A4/SNTB2/CAPZB/CAPZA2/TPM1/MYOZ2/DCN/DSC2/THBS2/SPTBN2/DMD/FMN2/THBS3/SDC4/COL6A6/ACTN2/DAAM1/ATP1B1/PDLIM3/SGCD/ACTC1/PDLIM5/NID2/PDLIM7/EMD/DAG1/SSPN/LDB3/ATP1B2/COL4A6/ACTG1/MYL3/PDLIM4/COL5A2/LMNA/SDC3/COL6A3/COL5A1…
hsa04621	NOD-like receptor signaling pathway	153	0.42105361667556085	1.6742452927824452	2.2138686206999342e-4	0.0077674173976333616	0.006369852700629563	3033	tags=30%, list=17%, signal=25%	CASP1/IRF7/TRAF2/CARD16/IFNAR1/GPSM3/JAK1/MEFV/ATG16L1/TRPV2/ATG12/TRPM7/IKBKB/IRF3/IRGM/IKBKE/SUGT1/AIM2/TRAF6/CARD8/MAP1LC3C/HSP90AB1/NLRP6/HSP90AA1/RNF31/ITPR2/CASP4/MAPK14/RIPK3/CASP5/ANTXR2/PSTPIP1/RNASEL/RBCK1/GSDMD/IFNAR2/IRF9/CASP8/MAVS/NLRP1/CHUK/TYK2/CYBA/GBP5/ITPR3/TLR4
hsa05169	Epstein-Barr virus infection	182	0.3965272638302245	1.6100096437980376	2.709564208476754e-4	0.0077674173976333616	0.006369852700629563	4350	tags=33%, list=24%, signal=25%	CCND3/IRF7/TRAF2/SEM1/CD247/JAK3/CD58/IFNAR1/CD3E/JAK1/PIK3CD/RUNX3/IKBKB/IRF3/IKBKE/CD3D/TRAF6/USP7/CCNA2/PLCG2/BTK/MAPK14/CD19/PIK3CA/LYN/HLA-DMB/BAX/IFNAR2/PSMD4/IRF9/CASP8/CD3G/MAVS/HLA-DRB5/HDAC1/CHUK/TYK2/CD40/HDAC2/HLA-DQB1/HLA-DRB1/PSMD6/MAP2K7/TRADD/HLA-DOB/RB1/ITGAL/CCNE2/MAPK13/BID/ADRM1/CDKN1B/CCNE1/SAP30L/NFKBIB/BLNK/FADD/HLA-DQA1/GADD45G/OAS2
hsa04380	Osteoclast differentiation	122	0.4079308877639739	1.5726960503265788	0.0016727927458482397	0.03596504403573715	0.029493977361008436	3040	tags=31%, list=17%, signal=26%	TRAF2/FCGR2B/LCK/LILRB1/IFNAR1/NCF1/JAK1/PIK3CD/CAMK4/SIRPG/IKBKB/TRAF6/NCF4/PLCG2/SIRPA/MAP2K1/GAB2/BTK/ITPR2/LILRA6/LCP2/TGFB1/MAPK14/PPP3CC/PIK3CA/SOCS1/SPI1/IFNAR2/IRF9/FYN/FCGR3A/CHUK/TYK2/CYBA/TNFRSF11B/ITPR3/FCGR3B/FCGR2A
