## Supplementary Table 9 for "Aggregation-prone alpha-synuclein proteoforms and dysregulated molecular signatures in the vermiform appendix of synucleinopathy patients"

ID	Description	Count	overlap	Size	pvalue	padj
04916	Melanogenesis	1	EDNRB	101	1.3501395771252562e-4	0.002613721110167121
04110	Cell cycle	1	TP53	124	2.0350945707754096e-4	0.002613721110167121
04722	Neurotrophin signaling pathway	1	TP53	127	2.1346553505975104e-4	0.002613721110167121
05160	Hepatitis C	1	TP53	134	2.3761101001519282e-4	0.002613721110167121
04310	Wnt signaling pathway	1	TP53	150	2.9759886712845145e-4	0.002618870030730373
04020	Calcium signaling pathway	1	EDNRB	177	4.1390487980516827e-4	0.00278024448173344
05016	Huntington disease	1	TP53	183	4.4231162209395635e-4	0.00278024448173344
04010	MAPK signaling pathway	1	TP53	268	9.438285667608052e-4	0.004751777638482627
04080	Neuroactive ligand-receptor interaction	1	EDNRB	272	9.719545169623553e-4	0.004751777638482627
05200	Pathways in cancer	1	TP53	326	0.0013910004770032634	0.006120402098814359
04912	GnRH signaling pathway	0		101	0.018026651043332897	0.03377319251450142
04972	Pancreatic secretion	0		101	0.018026651043332897	0.03377319251450142
04620	Toll-like receptor signaling pathway	0		102	0.0182037693386502	0.03377319251450142
05142	Chagas disease	0		104	0.01855792606312623	0.03377319251450142
05146	Amoebiasis	0		106	0.018911976320730828	0.03377319251450142
04660	T cell receptor signaling pathway	0		108	0.01926592013707129	0.03377319251450142
04114	Oocyte meiosis	0		112	0.019973488548361895	0.03377319251450142
04270	Vascular smooth muscle contraction	0		116	0.020680631501757807	0.03377319251450142
04670	Leukocyte transendothelial migration	0		116	0.020680631501757807	0.03377319251450142
04142	Lysosome	0		121	0.02156396220515666	0.03377319251450142
03040	Spliceosome	0		127	0.022623082527125415	0.03377319251450142
04380	Osteoclast differentiation	0		128	0.02279950966106059	0.03377319251450142
04360	Axon guidance	0		129	0.022975910255019993	0.03377319251450142
05012	Parkinson disease	0		130	0.02315228431219918	0.03377319251450142
00190	Oxidative phosphorylation	0		132	0.023504952828991343	0.03377319251450142
04530	Tight junction	0		132	0.023504952828991343	0.03377319251450142
05145	Toxoplasmosis	0		132	0.023504952828991343	0.03377319251450142
04514	Cell adhesion molecules	0		133	0.02368124729499055	0.03377319251450142
04120	Ubiquitin mediated proteolysis	0		135	0.024033756658160876	0.03377319251450142
04650	Natural killer cell mediated cytotoxicity	0		136	0.024209971561716448	0.03377319251450142
05322	Systemic lupus erythematosus	0		136	0.024209971561716448	0.03377319251450142
04910	Insulin signaling pathway	0		138	0.024562321828728306	0.03377319251450142
03013	Nucleocytoplasmic transport	0		151	0.026850015170255426	0.03434257690380405
04145	Phagosome	0		153	0.02720157081789154	0.03434257690380405
04630	JAK-STAT signaling pathway	0		155	0.02755302062468601	0.03434257690380405
00230	Purine metabolism	0		162	0.02878226181986454	0.03434257690380405
04141	Protein processing in endoplasmic reticulum	0		165	0.02930868293815414	0.03434257690380405
05010	Alzheimer disease	0		167	0.0296594982351035	0.03434257690380405
04062	Chemokine signaling pathway	0		189	0.03351149837683087	0.03780784432257842
04510	Focal adhesion	0		200	0.03543271459375752	0.038212618491811075
04144	Endocytosis	0		201	0.035607212685551226	0.038212618491811075
04810	Regulation of actin cytoskeleton	0		213	0.03769913870413455	0.039494335785283816
04060	Cytokine-cytokine receptor interaction	0		265	0.04672050922466564	0.047807032695006704
04740	Olfactory transduction	0		388	0.06777936508156535	0.06777936508156535
