## Supplementary Table 10 for "Aggregation-prone alpha-synuclein proteoforms and dysregulated molecular signatures in the vermiform appendix of synucleinopathy patients"

ID	Description	Count	overlap	Size	pvalue	padj
04010	MAPK signaling pathway	6	CACNA1H,CACNA1I,CACNA2D2,FGFR3,FGFR4,NFKB2	268	1.850877616702361e-4	0.0058009967757563915
04360	Axon guidance	4	ABLIM2,EPHB2,PLXNB3,SEMA3F	129	2.636816716252905e-4	0.0058009967757563915
04020	Calcium signaling pathway	4	ATP2B3,CACNA1H,CACNA1I,PLCG2	177	0.0011083272841659786	0.01625546683443435
04510	Focal adhesion	4	CAV2,COL11A2,ITGB4,TNXB	200	0.001897252374257862	0.018278641540010063
04722	Neurotrophin signaling pathway	3	NTRK3,PLCG2,YWHAZ	127	0.002372976015024044	0.018278641540010063
04810	Regulation of actin cytoskeleton	4	FGFR3,FGFR4,IQGAP3,ITGB4	213	0.0024925420281831905	0.018278641540010063
04972	Pancreatic secretion	2	ATP2B3,KCNQ1	101	0.00992057025662271	0.05766703568794762
05142	Chagas disease	2	GNAO1,PPP2R2C	104	0.010738552938184369	0.05766703568794762
04144	Endocytosis	3	CAV2,FGFR3,FGFR4	201	0.011837467498806807	0.05766703568794762
04114	Oocyte meiosis	2	PLK1,YWHAZ	112	0.01310614447453355	0.05766703568794762
05200	Pathways in cancer	4	FGFR3,GLI2,NFKB2,PLCG2	326	0.014418432892944989	0.057673731571779956
04110	Cell cycle	2	PLK1,YWHAZ	124	0.017173664575643812	0.06297010344402731
04380	Osteoclast differentiation	2	NFKB2,PLCG2	128	0.01866874845009631	0.06318653321571059
04080	Neuroactive ligand-receptor interaction	3	GRIK5,GRIN3B,GRM4	272	0.0316482228879041	0.09946584336198432
04916	Melanogenesis	1	GNAO1	101	0.07209853476608784	0.21148903531385765
05146	Amoebiasis	1	COL11A2	106	0.0783572647401181	0.21548247803532478
04670	Leukocyte transendothelial migration	1	PLCG2	116	0.09135496116576323	0.23644813478197543
04530	Tight junction	1	PPP2R2C	132	0.11331940358985307	0.2493470381387654
05145	Toxoplasmosis	1	GNAO1	132	0.11331940358985307	0.2493470381387654
05160	Hepatitis C	1	PPP2R2C	134	0.11615398648883195	0.2493470381387654
04650	Natural killer cell mediated cytotoxicity	1	PLCG2	136	0.1190065409298653	0.2493470381387654
03013	Nucleocytoplasmic transport	1	THOC6	151	0.14092207382490593	0.28184414764981186
04912	GnRH signaling pathway	0		101	0.3571238406131958	0.5705075977749235
04620	Toll-like receptor signaling pathway	0		102	0.3599336140370891	0.5705075977749235
04660	T cell receptor signaling pathway	0		108	0.3765377575193316	0.5705075977749235
04270	Vascular smooth muscle contraction	0		116	0.39801244786700085	0.5705075977749235
04142	Lysosome	0		121	0.41105910133644896	0.5705075977749235
03040	Spliceosome	0		127	0.4263445937213418	0.5705075977749235
05012	Parkinson disease	0		130	0.43383880889097703	0.5705075977749235
00190	Oxidative phosphorylation	0		132	0.43878080861223345	0.5705075977749235
04514	Cell adhesion molecules	0		133	0.4412357055285131	0.5705075977749235
04120	Ubiquitin mediated proteolysis	0		135	0.44611352509113833	0.5705075977749235
05322	Systemic lupus erythematosus	0		136	0.44853653978862895	0.5705075977749235
04910	Insulin signaling pathway	0		138	0.4533510076631012	0.5705075977749235
04310	Wnt signaling pathway	0		150	0.4813729516503681	0.5705075977749235
04145	Phagosome	0		153	0.488152393333937	0.5705075977749235
04630	JAK-STAT signaling pathway	0		155	0.4926230116531376	0.5705075977749235
00230	Purine metabolism	0		162	0.5079667141662525	0.5705075977749235
04141	Protein processing in endoplasmic reticulum	0		165	0.5144005636319727	0.5705075977749235
05010	Alzheimer disease	0		167	0.5186432707044759	0.5705075977749235
05016	Huntington disease	0		183	0.5512848456962837	0.5897569855835758
04062	Chemokine signaling pathway	0		189	0.5629498498752314	0.5897569855835758
04060	Cytokine-cytokine receptor interaction	0		265	0.6870513249206741	0.703029262709527
04740	Olfactory transduction	0		388	0.8179947246409731	0.8179947246409731
